# Promoter strength and position govern promoter competition via transcript-dependent insulation

**DOI:** 10.1101/2025.05.06.652547

**Authors:** Mervenaz Koska, Masahiro Nagano, Tomek Swigut, Alistair Nicol Boettiger, Anders S. Hansen, Joanna Wysocka

## Abstract

Long-range competition between promoters within a shared regulatory landscape has been implicated in development and disease, but the determinants of promoter competition remain unclear. Here, we introduce diverse promoters into defined genomic sites within the *Sox2* locus and measure how these insertions attenuate endogenous *Sox2* expression. We find that the level of reduction in endogenous *Sox2* transcription is correlated with the strength of the inserted promoter. Transcription from the inserted promoter is required for competition, with longer transcripts resulting in more competition. The inserted active promoter and its associated transcriptional unit function as an insulator, rendering competition position-dependent. Competition is counteracted by the HUSH-mediated silencing of the inserted promoters. Together, our work uncovers the rules governing promoter competition, highlights its impact on tuning gene expression levels and genome evolution, and suggests that transcriptional units producing transcripts of sufficient level and length can mediate insulation independently of CTCF and cohesin.
