## Supplementary Table 1 for "Promoter strength and position govern promoter competition via transcript-dependent insulation"

### Sheet: Promoter sequences
Gene	Coordinate (mm39)	Sequence Tested
Casp3	chr8:47069622-47070621	ccgtccacttatccttttaaagcctttgatggaactggaaaaaataaaaaatgtattatggaaatgcaagagcttgaattccacacgcaacgaacggtagacatctgtgtggctacgtgtacgtcagtcccttacatccaacgaagcaaaggcggtgaaggcaagaggctgctctctggagtacatttgtccttaagaatattctgggcccctgaaattcgatgctgatcgctgtgctcgtgttttcgtatattatgcaaaaacaaaacaaaacaaaacccacttcccagagtcagagtctgaatgaaataggacgtaaaccagtcagagatttcagtaaggtagtcaggacctctcactgagggagcaagaggtggacggaagtgaagaaaggcctcg…
Cdk7	chr13:100867189-100868188	ctgtaactgtcttcagatgcaccagaagagggcgtcaaatctcattccaggtgtttgtgagccaccatgtggttgctgggatttgaactcaggaccttccaaagagcagtcagtgcttttatctgctgagccatctcaccagcccctgtatgtttttcttaaatcattagtttcaaatttttataagaccaaaggctcattctatagcattcagtaggacttggttttgatttcctgggcctgtttcttcataaatcagcctttaagaacttgagggtgggacggggaggggtacccgattggaggaagtggggcagagatcaggatgtaaagagaataagtcaataaattagtgggggggggggggaggaaaaaaacatgcacaaaaagaaaaacaaa…
Cnn3	chr3:121219346-121220345	ggaaaagaatacagagtgctgattcaaagagattaaaaaacaaaccaaagcaggtagacttctcagtcaaggcagtcctctaattaaaaacaaataaactacctagccttttgggctggctgaacccccggtgaaggtgcttgccaagggcaactggtgggactccagaaaaggacccaaaaagctgtaccccctccccccaaaacctggctgtgccacaacactttcccaatttctttcgctctgcattcaaagtttagacaggatgagcaggactttggcaaagagcgttgaccgaggcagaggtcagccccacaggtgcggcagctgcgtggggagggagacttggcagatgtccacgcaggcctcccccccccgcccccggcctggcacgtggat…
Cse1l	chr2:166747126-166748125	ttgcttgcgaggcgtacagtcacacaactgtctcctggcttttgaaaagataagTtttctcttgttcaagggtcaaatgaacatcccagttacctttaagttgccaccaactacatcgtcgtctgaaaaaaaaaatttttttttgagaaaggatctcactgtgtagctatgcctggcctctgtgtagaccatgctgggctCaaataaatggcgattgtcttgcttctgcctcccaagtgccaagtggtaacaagcatgagccatcgccttcagcttctgaaatcatgtgtgtgtgagtgaatgaatgtgggtgtcttcatccattgctctcttagttttcaaggctggatctcttatggaaacagaagctcaccaattagctagacaggccggccagta…
Ddx21	chr10:62437900-62438899	ggcggatttctgagttcgaggccagcctgatctacaaagtgagttccaggatagccagggctacacagagaaaccctgtctcgaaaaacaaaacacaaaaaaacgaaccctgtccgtcatacaagaatacccggaagtttataaagtgcacacatgaataaagggccagacttgtgaattgtgggtattttttgttgttacttggggtcggggagagagctgttgagacaatctcatcatgtgtcgggctagccttgaactatgtgcaccacgctggactcgatagagatccatctacctctggctcctgggtgctgagattagcggcgtgcaccccatatgccctgcctattctggttcttttaaattgttcatattgtgcagcacgcatatgcgtgt…
Dr1	chr5:108416067-108417066	ctggaacttgatttgcctgcctgagtgtcgtgtcctaagtgctgggattaaaggcgtgagccactgtcgcccagctgagcttatcttaaaaaaaaaaagtgatttctgtgatgaacgtggcactagttattagtaatcacttggaacgaagcagatatcggactctcataagataaaccCttttttttttcttgtcttcctttcaaaagcaagtatgcagagggccatagctcatggtatgccaaacattttcaCtactttagatcagactaccagtttcctgacttagccacttgtggtaccgaggacagccacttctttgaaggcttcatttctttctcacaaatgagaacagggagctctgatctgaatgctgtgaagtagttgtaaaggcctgtc…
Fn1	chr1:71692181-71693180	gacttagaaaagaaactttctgttgcttcctcttagagagaaacttggtcctgtgagtttctctggaatctgtagagcgccgcgcggaaccgagggctgtggaagctcagggaagggggtcacctctgccacgcgctcactctctcccaggctcttccttgaaacctggcaggtactgcgtggagaaaccgaggtctgagcctacctaacaccataaaggcaaagataggggaccctaggcggcgcccaggacccaggaaaagcacccagaaggagccgccccgccccggggctgcaaaagtgaagtttggattcctacagggacaaggtggtggccactttatgactttttcccttcccacaaaatacactctggtgtgcacagacttttctcagagg…
Hist2h4	chr3:96170499-96171498	cgttctttctgatgcagaatgctttctcaagattcttctatgggtggccctgggaacgacggacatactagaagtacagactccagttcatttcccagggcgtcactgtataaagcagacacacacttgaaaaagtgaattttagtctactgcatagtagagacagtttggaataactgaaaacaaagggcgggcctcaaaggacttgtggaaacgagcgtagcagcattcccgggctgctcggctagtcagcgggcctttgggtagaagagcgtggaaacccactgacctcggtgaaaaggatcggcggcatcctcagttttcctatgatctagtttctgcttgatctgaataatgtgtctctatcaacgaaacaggcgactgtacgcagaaacgccc…
Hist4h4	chr6:136781265-136782264	gcccaaaacctgctgtctttaaaaacgaaacaaacttaaggacagtcctgttattcggagtcatgcttttgacttctggtactttacaagctatttgagtggggaggaggggaaatgtatttgagtctgtctagcctaggctggccccagctcttggcaatcctgcctcagcctccggagagcctaaattacagatgtgagtcaccaggtctcttttaaacgcaagcaacaaggacctcggatctaaatgacaagttacaatagttcagctaagtaactataggaacaattggctgaaaagcgaataccaatgtgtttgcaatgcaggagcagaaaatccatacactgcagaaacagttgaaaccaaataggaagtgggaactagcataattttcttat…
Hspa1b	chr17:35177930-35178929	tcacaggtcctcctaacatgagaatcaagtattttcacgctgatttccttataaaattgtgagaactccataggcgatgtaccgcctactcctaccttaaccgtgatgtaaagacagcaaaacaaatgaactatactgcaagatctcttctatttccctattcaaacctaaaatgaagagggagggggagacatggacaagcaagcattccacaggcgcccctgcccaacgctgtcactcaaaccaggacccaatcacagactttttagccaagccttatcccgcctctcttgagaaactttctgcgtccgccatcctgtaggaaggatttgtacactttaaactccctccctggtctgagtcccacactctcaccacccagcaccttcaggagctgac…
Med9	chr11:59838323-59839322	tgagacctgtagctaaaaaacctgaaaacaccattgtgaagttccacgttcctgcttctttttgtttctgagatgtgggctcctggcctctctttactgacatggttcctgtcatcaaagacagatgtcctctcccagttgacagcttccctaatccctgatttttgttagtcagaatcagaattactgctacccttgtccagaaaatttttaatggagcccatttgcttgaaatgaataaatacaagcctatcgtaaagttctcctatttggtccaagatcttagtcttatatacgtatgtagtctggcacctgctagatgcataccaaatgcttgaagaacgattagttttccccttggcagccgtgtggaactagtttgtatggcctgttttgctg…
Mmp12	chr9:7346646-7347645	gattaagtgagtgttgaacagagcctctgcccacacagcagcctcattccaaaattgtactttgggagttttaatccttgatttctgaatgtttctattctttaaacacttcatgggggaaagaaatggagaggcggcagaaagaaaggaagtctttcacaacatagctgcaagtgctgaactccaatagcatgaaagatgaggaacgaagttccagaatctccccagacaacctgtcaggattggatttcagcttccatgagtaaaagtctcaatccatataagaacccaagcctgcacatagagcaaacatcaaagcatgctcattgtacaaattttctctgatatttaaacaaataaaggattgatgtattctagcaaaaatattttcttcacaca…
Mybl2	chr2:162895875-162896874	aggagaccccagtcggggaagatgtggggagttcctggtccaaatacggcccaagcaaaagctgcaagacttaatttcgcctctctgtgtcttggcgtggtgatctggaaggccgttactaaatggagttacaaagatttaacccggacagaagagaggtttaagtttggtgagagaaatgttgggattttgagctgggtctctctgaggcagctgaagaagcaagaggcttgcaaaggaaaagatacaaacccagtcaaagggagcatgggggctctagggatagtggcttggaccgtcccaagcagtgacaatttgggcgggaagtttctcctattcagttcttccagtctttgctatgtgtgtggctcggggtctatctaagattcacacagagcc…
Nanog	chr6:122683743-122684742	ttcttcttccattgcttagacggctgaggcacttgggattgcagtaagtctgaagccagcctaggttttacagtgagaacttgtctcaaaacaaaacagaaggcctctacattaatttaaacactccttaaattgggcatggtggtagacaagcctggtctacatactgagtataagctactcaaggcaacagagaaaaacctgtctcaaaaccaaagcatggaccaacttactaaggtagcccgagtcttaagcaggacacaggctctttcttcagacttgcgttaaaaagccgcacttttggagggaagatttccccaggtttcccaatgtgaagagcaagcaagaaacgctgagtgctgaaaggaaagccgtgtataaacagagactttggcagca…
Nono	chrX:100472502-100473501	accaacctgttgagtctctctgcgatgggaaccttagtctgtttggcctatcgggttctctggttactatggaaatggtgctagtcacagttctgggtaatcactgagcttaaagtgtcaaaatcgtttgccctcctgcctgtttctacaatcatgtccatttcagttacacttcccaaacatacccagcactgagaaaggaaactaaaactgtatagggtgtcagggtagacgctttgaggaagtgtggaaaaaaagaaacatggcggggcacatttttttttttcagtagcaaacggctagctctaccacatagaatacaatgacattgttagtcttaattttgcacaggcgcagtgcataaattctcagcacacgcctacgtgcacattttccccc…
Otx2	chr14:48899994-48900993	ttttttttccctctcagtatgtttaaattaaatatttgatgggtgtcgcttaaaagttaaatagttgtttgtttagctatagttctttagacacatgtaatcaaactcctccaaaaccctaataaatctgttacttacttcgaaatctaattatccagactactaattaggtgaaaatgattactggaaatgacttcaaatgtgggataatagtgattgggcagttttcacaagtttgttgttcagcaagttggtgttttaaatgttgaatgcgtttacattttaggttcacagcagttgaaagtggtaataatttTAAaaaaaaaaatcagctaagataattaaaaCctctgccagggaaaggcaacagtctgggaagaggtagatttcttgaattgt…
Rbm8a	chr3:96536449-96537448	acacctttaacctgggccacaccttttgctgaagcctatataaaaacatggatgaaggaaacttttgcactttgccttgctcataagtccgtttcttcaccggcactggagcctactttttctggattctagaccagctgagacatccagccttgtggaactaagcaaatactagattcttcgactttctggacacatctagttattctccaattagctggactgcagcccgtaagtcatttcaataaacccatatatgtagatatgtatcaaaggatttcttgctagttgaaagttttatgagaaagtcactgacttcactcaccctttaaatttgccccaacgcggctgcgctccggaccttcaatctacctgatcaacttggctgtagaacttccg…
Rhox2a	chrX:36507803-36508802	attgaccagaccatgggaaaatatggctgccttacgatgagtctgactacattccaatgtaggatctgtttgaatgacagttccaggacgtgtgtgtgtgtgtgtgtgtgtgtgtgtgtgtgtgtccaagacaaatgtgaggaagttcagcacaggtaggacaattctcacggcttttacaagcacttatcaaagcctgagagtaattctaactcctccccagaaaccctggcgaaggtgagtcctctgtgctctctgtagagccagcagggcctgcaattctgcccaagctcccgtaaaggccgtcctggaagcaggatacactacgtgaacttcactttctgtgaaagccctaaggaagaacctcccacatagaatcattagcttatatccggtctc…	Same region annotated as Rhox2e in previous mouse assemblies (mm9)
Rpl13a	chr7:44777974-44778973	caactcaattccccaaaaccatagccccaaagtgtaacaagcaagcaaacggtgctggcacctacaggaggactcgactcaggctcggctggttagggaggttttcaggacaaaacgagtctttgatagccaacagtcttttggttagttatttcccttcggaggcgggcggttagaggcgcacagacgggagggcagcgcggacaacagtcacggaaacaaaggcctttggggatagaagcgagtgagggcgtctgcgtctcgggaccctcaaagcccctcattcaccccatcctcctccatccaggaaggcttcctccacccgttggaaggcttcctccacccgagactcccaggttcaggacagccagcgatggtcagcccactgtggggttgagg…
Rpl41	chr10:128384833-128385832	ccttgtcctccagaaaggaggacagcccttcacccattctgccccgggcactccggtcccaccaactctactgtctcctgtcgtctctggtgatctgaagaaattgcctggcgaggagcctcgttgccacagtttgccagtaacactgccatcagactggagttgcatcctttgtccgcctgtcttgcctaccacagacagatgactaaaggacacccagagccacagatgattagctatcccccagttgctctggatcctcagccctaacccaggctctgctacttttccctgattcccaatttgtataaatgtatgttttatgtgtgtgtgtgtgtgttttttttttttttttttttactttaatgtatttgtggtgaggaaatagaaatcctttct…
Rsl1d1	chr16:11020999-11021998	agtttgacttaagtgggggcgtattggtggatgcttttaatcctagcactctgaaacctgaagcaggaggatctcagtgagttcgaggtcagacctgtctatatagagttccagaatagccagaattgccataatagagaccctgtctcaataatagagaccctgtctcaataatactctgtctcaatagaggctctgtctcgaactaatcgaaaataaaaactggtggtactattgagagctccctgaactgactgagaacaacctcgaatacggggtattgggcacggtcaccacagtgggcatgcttggcaactactcataggacgttctggcgtattctctcctacactaaagttatcccttcacactcacgcaaggtcttacctgggccgaagc…
Shh	chr5:28671802-28672801	gatgcatccatccacctgcagaggcttgaatgtggtgcagtcagtgagatacaataaaggacagtattttagggcacttaaaacagcaactctttaggttgtggccacctgtgattatcctctatctaaagatgctaaatattcaggagatgctcaggtgagctgttttcacaaccccgtgacgtctgtcctgtacactcacatctggggatggggtgtaaataaggcaaacaggagggaggcagcgttgccctcaaacaattgagaggctgttttatggtcaaagcttgtgggggggggggagcatctggactgtcctttaaaaacttatgctggctttaaccaaagcatcttccatttagagaaagtaagggggaagcagccctgagcacaaagcag…
Sox1	chr8:12445125-12446124	ctctatctccaactttccccttcccagcgggcacagagttggctggctggggacaggggaggagctgggtctccaatgagcgcatttaaacacgacccagggctgtattccccccgcctcccccgacagcgattctttcttcctctgggttttcaacccaatcgttaatcattcggagcgcgcgggcggggagaggcaaagggggcgagctctgggttcgccgccgccgccgccgccgtcgccgccgcgcgcgcgcgctcaggaagcagtgtggctgtgaccccgcccccccgcgcccccttttccccctccttcctgcccttgttcccccccCctctcctcctccacctccttgctccgccgcccgcgcccagtgtatctactccctccccacgtcac…
Sox3	chrX:59936863-59937862	ctttgcatcctaaacccgctccccaggagctacgttcgagcgcctcccccgggcacaggccgaggccactccccactcgcactggcaaaccccccatggagcctcacagccaggtgcgctagcagtcccgctccccggcccccgcccctctctcggtcctgcacgcagtggccctcggggtggagggttcaggcaaccggctaccatcaattccaaggaaggcttctcagtggctcagcgtagcgcacctccgttatacactcaacgtcccaagcatgcctggactgctagaggtccccagtgtccttagcgctggcaacagcagggtttggaggtcctccgtgcagacggcgggcggggagctttccaggtgggccatgggatggggcgctggtcagc…
Tbx3	chr5:119808378-119809377	cgggcgcaggagctagaggatctgactcagaggtggctgggcggttccatgtggggctcccttcagagctGcgcgagcctggagcttttgttaaggcttattggccgaaagagaggttcggcggccagctcggctagcccggggcccgggaaagggaagaagctgcagatccgcacaagagaagcggccgcgggcttgaactgtagcgctcggagcgcgcgagaggcgagcgcccctgcccggcgcctcggaagccgggcaagctgcctggctcccgccctcgctccctcccccttcctccctggcccagcctcctccccggatcccccggcttggatggctgaggcctttcagacgtaggctgagctgaggagccgcggcgagctctcaggctgctgc…
Yeats4	chr10:117060246-117061245	tctggccacaacgtggccattgcactcatgaacttactgcagctgcggttatctgcataggacctgcgattgcatgttaacatttcaacatggatggcgggaggggtccaggggcctcacccttcccagagggactattgaaaattcatgactgtttgggaaagagatgccattttctttagtaaggtaccactgataaattactcttgcttcggtaaagaatcccacatccatagtaggacaggaaacgccaattaaagccaataggtcacgaactaagagggcatgaaagtaggaggggggcttgttggaaagaagagttccaactggggaagggtatgagagagaagaatggtgagtgaaaataagaacatgaccctcttaggcatggtttaggag…
Zfp42	chr8:43759891-43760890	aagcagttccttgttctgtcttcagccacaaactcacttcAAAGGACCTACTCcggggatgacagAaggtttatcctacttccattcagaggaatgagagacacttAGAGGAAGCGCCTTcataaatagtcaaaatttcatcagtcaaaaTtttttttcgatctcacaactgaattttattcaaaagaagGaaaaaaaaaAaagcaaactagaataaaCgaccgattcctccctgataagtaaattacagaaaagctTcaggttaaatgtaagaggatcttaaatattgatttggtttttgtcttaatggtgcccggcgtatttataAgaaccattaaatttcactagaccgtttgtagtcagGggtgaacgctgcatgacccacgctctcaaagtgag…
Controls
Neutral		TAACGGTATTGGAACGCTGCTGTATCTCTTCATCTGTAAAGGGAAAATTCCGGCTTATCTTGGTTCCAGCTTTGCCTTTATTTCACCGGTATTGTTACTGTTGCCGTTAGGGTATGAAGTCGCGCTGGGCGGCTTTATTATGTGCGGCGTGCTGTTCTGCCTGGTTTCTTTTATCGTGAAGAAAGCGGGGACCGGCTGGCTGGACGTGCTGTTTCCACCTGCGGCAATGGGCGCAATCGTTGCCGTCATCGGTCTGGAGCTGGCGGGCGTAGCTGCCGGTATGGCGGGTTTACTCCCGGCTGAAGGGCAAACGCCAGACTCCAAAACCATCATCATCTCTATTACCACCCTGGCGGTCACGGTTTTAGGTTCCGTGCTGTTTCGTGGTTTCCTGGCAAT…
Ef1a		ggctccggtgcccgtcagtgggcagagcgcacatcgcccacagtccccgagaagttggggggaggggtcggcaattgaaccggtgcctagagaaggtggcgcggggtaaactgggaaagtgatgtcgtgtactggctccgcctttttcccgagggtgggggagaaccgtatataagtgcagtagtcgccgtgaacgttctttttcgcaacgggtttgccgccagaacacaggtaagtgccgtgtgtggttcccgcgggcctggcctctttacgggttatggcccttgcgtgccttgaattacttccacctggctgcagtacgtgattcttgatcccgagcttcgggttggaagtgggtgggagagttcgaggccttgcgcttaaggagccccttcgcct…
CAG		cgttacataacttacggtaaatggcccgcctggctgaccgcccaacgacccccgcccattgacgtcaatagtaacgccaatagggactttccattgacgtcaatgggtggagtatttacggtaaactgcccacttggcagtacatcaagtgtatcatatgccaagtacgccccctattgacgtcaatgacggtaaatggcccgcctggcattgtgcccagtacatgaccttatgggactttcctacttggcagtacatctacgtattagtcatcgctattaccatggtcgaggtgagccccacgttctgcttcactctccccatctcccccccctccccacccccaattttgtatttatttattttttaattattttgtgcagcgatgggggcgggggg…
Rpl13a Mutations
Rpl13a CTCF deletion		caactcaattccccaaaaccatagccccaaagtgtaacaagcaagcaaacggactcgactcaggctcggctggttagggaggttttcaggacaaaacgagtctttgatagccaacagtcttttggttagttatttcccttcggaggcgggcggttagaggcgcacagacgggagggcagcgcggacaacagtcacggaaacaaaggcctttggggatagaagcgagtgagggcgtctgcgtctcgggaccctcaaagcccctcattcaccccatcctcctccatccaggaaggcgcttcctccacccgagactcccaggttcaggacagccagcgatggtcagcccactgtggggttgaggggagggaccgctgcacgagcagctctgaagggccgaca…
Rpl13a CTCF scrambled		caactcaattccccaaaaccatagccccaaagtgtaacaagcaagcaaacggtgctgatatgtacaCCaggactcgactcaggctcggctggttagggaggttttcaggacaaaacgagtctttgatagccaacagtcttttggttagttatttcccttcggaggcgggcggttagaggcgcacagacgggagggcagcgcggacaacagtcacggaaacaaaggcctttggggatagaagcgagtgagggcgtctgcgtctcgggaccctcaaagcccctcattcaccccatcctcctccatccaggaaggcttcctatatgcgttCCaaggcttcctccacccgagactcccaggttcaggacagccagcgatggtcagcccactgtggggttgagg…
Ef1a Allelic Series
dBx		GGCAATTGAACCGGTGCCTAGAGAAGGTGGCGCGGGGTAAACTGGGAAAGTGATGTCGTGTACTGGCTCCGCCTTTTTCCCGAGGGTGGGGGAGAACCGTATATAAGTGCAGTAGTCGCCGTGAACGTTCTTTTTCGCAACGGGTTTGCCGCCAGAACACAGGTAAGTGCCGTGTGTGGTTCCCGCGGGCCTGGCCTCTTTACGGGTTATGGCCCTTGCGTGCCTTGAATTACTTCCACGCCCCTGGCTGCAGTACGTGATTCTTGATCCCGAGCTTCGGGTTGGAAGTGGGTGGGAGAGTTCGAGGCCTTGCGCTTAAGGAGCCCCTTCGCCTCGTGCTTGAGTTGAGGCCTGGCTTGGGCGCTGGGGCCGCCGCGTGCGAATCTGGTGGCACCTTCG…
dl1		GGCAATTGAACCGGTGCCTAGAGAAGGTGGCGCGGGGTAAACTGGGAAAGTGATGTCGTGTACTGGCTCCGCCTTTTTCCCGAGGGTGGGGGAGAACCGTATATAAGTGCAGTAGTCGCCGTGAACGTTCTTTTTCGCAACGGGTTTGCCGCCAGAACACAGGTAAGTGCCGTGTGTGGTTCCCGCGGTGCCTGGCCTCGCGCCGCCGTGTATCGCCCCGCCCTGGGCGGCAAGGCTGGCCCGGTCGGCACCAGTTGCGTGAGCGGAAAGATGGCCGCTTCCCGGCCCTGCTGCAGGGAGCTCAAAATGGAGGACGCGGCGCTCGGGAGAGCGGGCGGGTGAGTCACCCACACAAAGGAAAAGGGCCTTTCCGTCCTCAGCCGTCGCTTCATGTGACTC…
dl2		GGCAATTGAACCGGTGCCTAGAGAAGGTGGCGCGGGGTAAACTGGGAAAGTGATGTCGTGTACTGGCTCCGCCTTTTTCCCGAGGGTGGGGGAGAACCGTATATAAGTGCAGTAGTCGCCGTGAACGTTCTTTTTCGCAACGGGTTTGCCGCCAGAACACAGGTAAGTGCCGTGTGTGGTTCCCGCCGCCCCGCCCTGGGCGGCAAGGCTGGCCCGGTCGGCACCAGTTGCGTGAGCGGAAAGATGGCCGCTTCCCGGCCCTGCTGCAGGGAGCTCAAAATGGAGGACGCGGCGCTCGGGAGAGCGGGCGGGTGAGTCACCCACACAAAGGAAAAGGGCCTTTCCGTCCTCAGCCGTCGCTTCATGTGACTCCACGGAGTACCGGGCGCCGTCCAGGCA…
dl3		GGCAATTGAACCGGTGCCTAGAGAAGGTGGCGCGGGGTAAACTGGGAAAGTGATGTCGTGTACTGGCTCCGCCTTTTTCCCGAGGGTGGGGGAGAACCGTATATAAGTGCAGTAGTCGCCGTGAACGTTCTTTTTCGCAACGGGTTTGCCGCCAGAACACAGGTAAGTGCCGTGTGTGGTTCCCGCGGCCCGGTCGGCACCAGTTGCGTGAGCGGAAAGATGGCCGCTTCCCGGCCCTGCTGCAGGGAGCTCAAAATGGAGGACGCGGCGCTCGGGAGAGCGGGCGGGTGAGTCACCCACACAAAGGAAAAGGGCCTTTCCGTCCTCAGCCGTCGCTTCATGTGACTCCACGGAGTACCGGGCGCCGTCCAGGCACCTCGATTAGTTCTCGAGCTTTTG…
dl6		GGCAATTGAACCGGTGCCTAGAGAAGGTGGCGCGGGGTAAACTGGGAAAGTGATGTCGTGTACTGGCTCCGCCTTTTTCCCGAGGGTGGGGGAGAACCGTATATAAGTGCAGTAGTCGCCGTGAACGTTCTTTTTCGCAACGGGTTTGCCGCCAGAACACAGGTAAGTGCCGTGTGTGGTTCCCGCGCTCGGGAGAGCGGGCGGGTGAGTCACCCACACAAAGGAAAAGGGCCTTTCCGTCCTCAGCCGTCGCTTCATGTGACTCCACGGAGTACCGGGCGCCGTCCAGGCACCTCGATTAGTTCTCGAGCTTTTGGAGTACGTCGTCTTTAGGTTGGGGGGAGGGGTTTTATGCGATGGAGTTTCCCCACACTGAGTGGGTGGAGACTGAAGTTAGGC…
dl8		GGCAATTGAACCGGTGCCTAGAGAAGGTGGCGCGGGGTAAACTGGGAAAGTGATGTCGTGTACTGGCTCCGCCTTTTTCCCGAGGGTGGGGGAGAACCGTATATAAGTGCAGTAGTCGCCGTGAACGTTCTTTTTCGCAACGGGTTTGCCGCCAGAACACAGGTAAGTGCCGTGTGTGGTTCCCGCCCGTCCTCAGCCGTCGCTTCATGTGACTCCACGGAGTACCGGGCGCCGTCCAGGCACCTCGATTAGTTCTCGAGCTTTTGGAGTACGTCGTCTTTAGGTTGGGGGGAGGGGTTTTATGCGATGGAGTTTCCCCACACTGAGTGGGTGGAGACTGAAGTTAGGCCAGCTTGGCACTTGATGTAATTCTCCTTGGAATTTGCCCTTTTTGAGTTT…
dP2		GGCAATTGAACCGGTGCCTAGAGAAGGTGGCGCGGGGTAAACTGGGAAAGTGATGTCGTGTACTGGCTCCGCCTTTTTCCCGAGGGTGGGGGAGAACCGTATATAAGTGCAGTAGTCGCCGTGAACGTTCTTTTTCGCAACGGGTTTGCCGCCAGAACACAGGTAAGTGCCGTGTGTGGTTCCCGCGGGCCTGGCCTCTTTACGGGTTATGGCCCTTGCGTGCCTTGAATTACTTCCACGCCCCTGGCTGCAGTACGTGATTCTTGATCCCGAGCTTCGGGTTGGAAGTGGGTGGGAGAGTTCGAGGCCTTGCGCTTAAGGAGCCCCTTCGCCTCGTGCTTGAGTTGAGGCCTGGCTTGGGCGCTGGGGCCGCCGCGTGCGAATCTGGTGGCACCTTCG…
dP4		GGGGGAGAACCGTATATAAGTGCAGTAGTCGCCGTGAACGTTCTTTTTCGCAACGGGTTTGCCGCCAGAACACAGGTAAGTGCCGTGTGTGGTTCCCGCGGGCCTGGCCTCTTTACGGGTTATGGCCCTTGCGTGCCTTGAATTACTTCCACGCCCCTGGCTGCAGTACGTGATTCTTGATCCCGAGCTTCGGGTTGGAAGTGGGTGGGAGAGTTCGAGGCCTTGCGCTTAAGGAGCCCCTTCGCCTCGTGCTTGAGTTGAGGCCTGGCTTGGGCGCTGGGGCCGCCGCGTGCGAATCTGGTGGCACCTTCGCGCCTGTCTCGCTGCTTTCGATAAGTCTCTAGCCATTTAAAATTTTTGATGACCTGCTGCGACGCTTTTTTTCTGGCAAGATAGTCT…
dPst		GGCAATTGAACCGGTGCCTAGAGAAGGTGGCGCGGGGTAAACTGGGAAAGTGATGTCGTGTACTGGCTCCGCCTTTTTCCCGAGGGTGGGGGAGAACCGTATATAAGTGCAGTAGTCGCCGTGAACGTTCTTTTTCGCAACGGGTTTGCCGCCAGAACACAGGTAAGTGCCGTGTGTGGTTCCCGCGGGCCTGGCCTCTTTACGGGTTATGGCCCTTGCGTGCCTTGAATTACTTCCACGCCCCTGGCTGCGGGAGCTCAAAATGGAGGACGCGGCGCTCGGGAGAGCGGGCGGGTGAGTCACCCACACAAAGGAAAAGGGCCTTTCCGTCCTCAGCCGTCGCTTCATGTGACTCCACGGAGTACCGGGCGCCGTCCAGGCACCTCGATTAGTTCTCGA…
dSac		GGCAATTGAACCGGTGCCTAGAGAAGGTGGCGCGGGGTAAACTGGGAAAGTGATGTCGTGTACTGGCTCCGCCTTTTTCCCGAGGGTGGGGGAGAACCGTATATAAGTGCAGTAGTCGCCGTGAACGTTCTTTTTCGCAACGGGTTTGCCGCCAGAACACAGGTAAGTGCCGTGTGTGGTTCCCGCGGGCGGCGACGGGGCCCGTGCGTCCCAGCGCACATGTTCGGCGAGGCGGGGCCTGCGAGCGCGGCCACCGAGAATCGGACGGGGGTAGTCTCAAGCTGGCCGGCCTGCTCTGGTGCCTGGCCTCGCGCCGCCGTGTATCGCCCCGCCCTGGGCGGCAAGGCTGGCCCGGTCGGCACCAGTTGCGTGAGCGGAAAGATGGCCGCTTCCCGGCCC…

### Sheet: SE CTCF Mutation
Coordinate mm39	WT Sequence (Cast)	Mutated Sequence
chr3:34,812,794-34,815,654	TAGACCAGGCTGGCCTGGAACTCAGAAATCCACCTGCCTCTGCCTCCCAAGTGCTGGGATTAAAAGTGTGTGCCACCACGCCCGGCTGTATTCAAGTTTTTAATCCTTTAAAATGACTTGTGGTGTATGTGTGTGGGTGGATGGACATGTGTGAGCCATGACACTTGAGGAGATCTGAGGACAACTTGCTGGGGTCCTTGTCACCACCTTGTTCGTGGTGATGGAATTCTTGTCATCTGTCTCCTAGGCAAGCATACTTACTACCCACTAGGCCATTTTGCCAACCATGAAATGAAGATGTTAATTAAGGTTGTGGATACATTTTGTTTTGTTTTGTTTTCAAACACTTCTCTCTCTGTAGCTCAGGCTGTCCTGGAACTCACCAGGCTGGCCCCAAAC…	TAGACCAGGCTGGCCTGGAACTCAGAAATCCACCTGCCTCTGCCTCCCAAGTGCTGGGATTAAAAGTGTGTGCCACCACGCCCGGCTGTATTCAAGTTTTTAATCCTTTAAAATGACTTGTGGTGTATGTGTGTGGGTGGATGGACATGTGTGAGCCATGACACTTGAGGAGATCTGAGGACAACTTGCTGGGGTCCTTGTCACCACCTTGTTCGTGGTGATGGAATTCTTGTCATCTGTCTCCTAGGCAAGCATACTTACTACCCACTAGGCCATTTTGCCAACCATGAAATGAAGATGTTAATTAAGGTTGTGGATACATTTTGTTTTGTTTTGTTTTCAAACACTTCTCTCTCTGTAGCTCAGGCTGTCCTGGAACTCACCAGGCTGGCCCCAAAC…
