## Supplementary Table 2 for "Promoter strength and position govern promoter competition via transcript-dependent insulation"

### Sheet: SRA used for Promoter Features
SRA	Name of ChIP
SRR1202454	p300_ESC_Rep2_Buecker
SRR1202453	p300_ESC_Rep1_Buecker
SRR1202458	Otx2_ESC_Rep2_Buecker
SRR1202459	H3K27ac_ESC_rep1_Buecker
SRR1202460	H3K27ac_ESC_rep2_Buecker
SRR1202461	H3K4me1_ESC_rep1_Buecker
SRR1202462	H3K4me1_ESC_rep2_Buecker
SRR501770	Ezh2_E14_2i_Marks
SRR064961	H3K27me3_E14_2i_Marks
SRR064965	H3K36me3_E14_2i_Marks
SRR20576853	H3K4me3_Spencley
SRR20576864	H3K9me3_Spencley
SRR2144645	Sox2_2i_Galonska
SRR2144635	Nanog_2i_Rep1_Galonska
SRR2144631	Nanog_2i_Rep2_Galonska
SRR5077725	Brg1_mESC_Chronis
SRR5127033	Klf4_2i_Liu
SRR5127034	Klf4_2i_Liu_Rep2
SRR5127035	Klf4_2i_Liu_Rep3
SRR2142027	Prdm14_Lu
SRR5077736	Esrrb_mESC_Chronis
SRR486251	MOF_ESC_Rep1_Li
SRR486252	MOF_ESC_Rep2_Li
SRR058987	Med1_mESC_Rep1_Kagey
SRR058988	Med1_mESC_Rep2_Kagey
SRR7643346	Brd4_mESC_Gatchalian
SRR5466740	Mll3/4_rep1_Dorighi
SRR5466741	Mll3/4_rep2_Dorighi
SRR5466757	PolII_rep1_Dorighi
SRR5466758	PolII_rep2_Dorighi
SRR058606	Chd7_Rep1_Schnetz
SRR058607	Chd7_Rep2_Schnetz
SRR388197	CoREST_Whyte
SRR122469	Lsd1_Rep1_Whyte
SRR122470	Lsd1_Rep2_Whyte
SRR122465	HDAC1_Whyte
SRR12102233	Huang_WT_CTCF_Rep1
SRR12102232	Huang_WT_CTCF_Rep2
SRR13125860	Huang_WT_CTCF_Rep3
