## Supplementary Table 3 for "Promoter strength and position govern promoter competition via transcript-dependent insulation"

### Sheet: Primers for Promoter PCR
These primers are used in two consecutive rounds of PCR to amplify promoters. First round amplifies ~1kb fragment from the genome that encompasses the test promoter. Second round amplifies specifically the 1kb fragment with restriction site overhangs.
Primers for Amplification of Promoters from genomic DNA			Primers for adding restriction enzyme overhangs to promoters
Tbx3_Genomic_For	GGGCAGAAAGATTGGTGGGA		Tbx3_Nested_For	GATCACGCGTCGGGCGCAGGAGCTAGAGGAT
Tbx3_Genomic_Rev	TCACAGGCAGCGAGATCAAG		Tbx3_Nested_Rev	GATCACCGGTGCGAATGGTGCCTGCGATCT
Nanog_Genomic_For	TGAGCACAAGGACTGATCGG		Nanog_Nested_For	GATCACGCGTTTCTTCTTCCATTGCTTAGACGG
Nanog_Genomic_Rev	GAGGCGTTCCCAGAATTCGA		Nanog_Nested_Rev	GATCACCGGTTGTCAGTGTGATGGCGAGGG
Rpl13a_Genomic_For	CCCCAACGCCTGAGATTACA		Rpl13a_Nested_For	TAGCACGCGTCAACTCAATTCCCCAAAACC
Rpl13a_Genomic_Rev	CTCATCCGGGTCTGTCTGTG		Rpl13a_Nested_Rev	GATCACCGGTCCGCGGCTTGTTACGCCC
Hspa1b_Genomic_For	ATGATCTCCACCTTGCCGTG		Hspa1b_Nested_For	GATCACGCGTCACAGGTCCTCCTAACATG
Hspa1b_Genomic_Rev	TCCTTCTGCCTCACCGTCTA		Hspa1b_Nested_Rev	GATCACCGGTCACGCACGAGTAGGTGGTGC
Otx2_Genomic_For	TGAGCTTGAGTGAGGACAGC		Otx2_Nested_For	GATCACGCGTTTTTTTTCCCTCTCAGTATGT
Otx2_Genomic_Rev	GACTTGCAAAATGTGGGGGC		Otx2_Nested_Rev	GATCACCGGTCATGCTAAGGTTGTTTGGA
Mmp12_Genomic_For	CTTCGGGAGCAAGTGCCTTT		Mmp12_Nested_For	GATCACGCGTGATTAAGTGAGTGTTGAACAGAGC
Mmp12_Genomic_Rev	CCTCTCTGGAAAACAAAACATGGT		Mmp12_Nested_Rev	GATCCCTGCAGGTGTACTGATTTTCAAATCGAATCAC
Casp3_Genomic_For	AGAGCAAACCACTTATCTTTTTCTT		Casp3_Nested_For	GATCACGCGTCCGTCCACTTATCCTTTTAAAGC
Casp3_Genomic_Rev	CCATGCTCGAGGGGTCTG		Casp3_Nested_Rev	GATCACCGGTCCAAGGAGCTGCAGACC
Mybl2_Genomic_For	GGGGTTCTTCCAGGCTCCTA		Mybl2_Nested_For	GATCACGCGTAGGAGACCCCAGTCGGGGAA
Mybl2_Genomic_Rev	CCTTCCCCACCCTGCAATT		Mybl2_Nested_Rev	GATCACCGGTCCCCTGCATCGGGCGGCGCA
Shh_Genomic_For	AGCGAGGAAGCAAGGATCAC		Shh_Nested_For	GATCACGCGTGATGCATCCATCCACCTGCAG
Shh_Genomic_Rev	CTTGCCCACTTTCAGTTGCC		Shh_Nested_Rev	GTACACCGGTCTGTCTGTGCGCGAGCGGGTA
Sox1_Genomic_For	TAGCACCACACAAAAACCGC		Sox1_Nested_For	GATCACGCGTCTCTATCTCCAACTTTCCCCT
Sox1_Genomic_Rev	AAAGAGGCAAAAGCACACGC		Sox1_Nested_Rev	GATCACCGGTCTCCCGGTGCACAAACCAC
Sox3_Genomic_For	ACGGGGTTCTTGAGTTCAGTC		Sox3_Nested_For	GATCACGCGTCTTTGCATCCTAAACCCGCTCCC
Sox3_Genomic_Rev	CAGGAGCATCGGACTGGAAA		Sox3_Nested_Rev	GATCACCGGTGGGGGCTGGAGCGGCCACC
Rhox2a_Genomic_For	GCAGGGCCTTCTATTTGGGT		Rhox2a_Nested_For	GATCACGCGTATTGACCAGACCATGGGAAA
Rhox2a_Genomic_Rev	GGGAAACGAAAAACCAGGCC		Rhox2a_Nested_Rev	GATCACCGGTCTATATGGGATGCTCCTCC
Hist2h4_Genomic_For	AGGAACACCTTCAGCACACC		Hist2h4_Nested_For	GATCACGCGTCGTTCTTTCTGATGCAGAATGC
Hist2h4_Genomic_Rev	GTTGAGAGGGGAGTCTGAGC		Hist2h4_Nested_Rev	GATCCCTGCAGGCGCCGAGCCAGGCGGCGGAT
Hist4h4_Genomic_For	CACCACGTCCATAGCCGTAA		Hist4h4_Nested_For	GATCACGCGTGCCCAAAACCTGCTGTCTTTAA
Hist4h4_Genomic_Rev	GCTCTTCACCACTGAGCCAT		Hist4h4_Nested_Rev	GATCACCGGTAACCGCCGGATAGCGGGCTT
Ddx21_Genomic_For	GGGAACTGTGTCTGTGTGTCA		Ddx21_Nested_For	GATCACGCGTGGCGGATTTCTGAGTTCGAG
Ddx21_Genomic_Rev	TCCTGTCTGTCCACTCTGGA		Ddx21_Nested_Rev	GATCACCGGTGGCTCACCTTCTCGCTTGGC
Rsl1d1_Genomic_For	GTCCTAACCACCCTGCTTCC		Rsl1d1_Nested_For	GATCACGCGTAGTTTGACTTAAGTGGGGGC
Rsl1d1_Genomic_Rev	TGAGACGTAGAGGAGGAGGC		Rsl1d1_Nested_Rev	GATCACCGGTCCCAAAAGCCACTCGCCTGC
Rpl41_Genomic_For	ATTCACCACCTAAGAGCCGC		Rpl41_Nested_For	GATCACGCGTCCTTGTCCTCCAGAAAGGAG
Rpl41_Genomic_Rev	TAACCCTCCCCTCAGTTCCC		Rpl41_Nested_Rev	GATCACCGGTGCAGGAGTCTCTAGAGAGAA
Nono_Genomic_For	TTAACCGCCTGGGAGAGCTA		Nono_Nested_For	GATCACGCGTACCAACCTGTTGAGTCTCTC
Nono_Genomic_Rev	GCCTCCTCCTCTAACCTCGA		Nono_Nested_Rev	GATCACCGGTGAAAGGCCTCCCGGGCCTT
Fn1_Genomic_For	CTTGAGGACCAACCCATCCC		Fn1_Nested_For	GATCACGCGTGACTTAGAAAAGAAACTTTC
Fn1_Genomic_Rev	TACCCATCCTCACCCCAACT		Fn1_Nested_Rev	GATCACCGGTAAGTGGCCACGAACTGTGGGT
Cse1l_Genomic_For	AAAACGCAAAGTGAGCCAGC		Cse1l_Nested_For	GATCACGCGTTTGCTTGCGAGGCGTACAGT
Cse1l_Genomic_Rev	GACCAATCCCAGCAACGCT		Cse1l_Nested_Rev	GATCACCGGTCGGCCACCCTGCTCGCTC
Cnn3_Genomic_For	AGCGTGCTCTCTGTTCTCAC		Cnn3_Nested_For	GATCACGCGTGGAAAAGAATACAGAGTGCTG
Cnn3_Genomic_Rev	GTTCTAGCGGTCAGTCACCC		Cnn3_Nested_Rev	GATCACCGGTGCGCGGGTGATGCACGAGCT
Yeats4_Genomic_For	AGTCAGGTCCAAATTCCGCC		Yeats4_Nested_For	GATCACGCGTTCTGGCCACAACGTGGCCAT
Yeats4_Genomic_Rev	AACTAGCCAAAACGCCCAGG		Yeats4_Nested_Rev	GATCACCGGTGGAGAGAGCTCAGGCCGGC
Med9_Genomic_For	TGCACCTAAGCCTGAGATGG		Med9_Nested_For	GATCACGCGTTGAGACCTGTAGCTAAAAAAC
Med9_Genomic_Rev	GACCCATCCCCAAGTCACTG		Med9_Nested_Rev	GATCACCGGTCCTTTCCTAGACCCTTACCA
Cdk7_Genomic_For	TCCCCACCTCCCCCTTTTAA		Cdk7_Nested_For	GATCACGCGTCTGTAACTGTCTTCAGATGC
Cdk7_Genomic_Rev	CCCTCTACCCTGCAAACTGG		Cdk7_Nested_Rev	GATCACCGGTAAGAAGCAATTCAGGGATGG
Zfp42_Genomic_For	GCCAATGGACCAAGGTAGCT		Zfp42_Nested_For	GATCACGCGTAAGCAGTTCCTTGTTCTGTC
Zfp42_Genomic_Rev	TCCACACACACTCACATGCA		Zfp42_Nested_Rev	GATCACCGGTCGATGCGATGCGCTCTACCT
Rbm8a_Genomic_For	GGCAGGAAGACACAGGCTTT		Rbm8a_Nested_For	GATCACGCGTACACCTTTAACCTGGGCCAC
Rbm8a_Genomic_Rev	CGACACAGACTCCAGCTTCA		Rbm8a_Nested_Rev	GATCACCGGTTATCTTTTCAGACCCAGTTC
Dr1_Genomic_For	GGGTAGGAGGGGATGGTTGA		Dr1_Nested_For	GATCACGCGTCTGGAACTTGATTTGCCTGC
Dr1_Genomic_Rev	TGAGGGTTCTAGGGACACCA		Dr1_Nested_Rev	GATCACCGGTGCCGGAGCCCCCGAGGAC
			Extended_Sox2_For	ACTGACGCGTGTTCCCAAGAACTAAAGCAAC
			Extended_Sox2_Rev	ACTGACCGGTTGCGGGCGCTGGGCGGGCGC
Extended_Sox2_For	ACTGACGCGTGTTCCCAAGAACTAAAGCAAC		Sox2_For	gatcacgcgtggaaccgagccgatgacacg
Extended_Sox2_Rev	ACTGACCGGTTGCGGGCGCTGGGCGGGCGC		Sox2_Rev	gatcaccggtaccctcggcccggccggga

### Sheet: Crispr Guides
Guide Code	Guide Name	Guide Sequence	Oligo ordered for cloning	Purpose
NKg13A	SCR_Del_LeftSide_F	AAAATTCTAAATGATTTGGT	CACCGAAAATTCTAAATGATTTGGT	for deleting SCR on the CAST allele
NKg13B	SCR_Del_LeftSide_R		AAACACCAAATCATTTAGAATTTTC
NKg16A	SCR_Del_RightSide_F	GCCCTGGGCCAGATTCACCC	CACCGCCCTGGGCCAGATTCACCC
NKg16B	SCR_Del_RightSide_R		AAACGGGTGAATCTGGCCCAGGGC
NKg18A	Rad21_F	CCACGGTTCCATATTATCTG	CACCGCCACGGTTCCATATTATCTG	For tagging Rad21
NKg18B	Rad21_R		AAACCAGATAATATGGAACCGTGGC
NKg19A	Mpp8_1_F	AGTCCGAAGGAGTTGGAGC	CACCGAGTCCGAAGGAGTTGGAGC	For MPP8 KO
NKg19B	Mpp8_1_R		AAACGCTCCAACTCCTTCGGACTC
NKg20A	Mpp8_2_F	AATCTTTATAAAGTTCGA	CACCGAATCTTTATAAAGTTCGA
NKg20B	Mpp8_2_R		AAACTCGAACTTTATAAAGATTC
NKg21A	NT_1_F	AAACAGCAACCAACCTA	CACCGAAACAGCAACCAACCTA	Non-targeting control for population edits
NKg21B	NT_1_R		AAACTAGGTTGGTTGCTGTTTC
NKg22A	NT_2_F	ATTTGACAGAAAGAAAG	CACCGATTTGACAGAAAGAAAG
NKg22B	NT_2_R		AAACCTTTCTTTCTGTCAAATC
NKG53A	SCR_CTCFDel_Right836_F	CACATGGTGCACAGACATAC	CACCGCACATGGTGCACAGACATAC	For targeting SCR on CAST allele and homology directed mutation of CTCF motifs
NKG53B	SCR_CTCFDel_Right836_R		aaacGTATGTCTGTGCACCATGTGC
NKG54A	SCR_CTCFDel_Left_F	GTACTCAAGAAGATGGAGCA	CACCGTACTCAAGAAGATGGAGCA
NKG54B	SCR_CTCFDel_Left_R		aaacTGCTCCATCTTCTTGAGTAC

### Sheet: CARGO Guides
Guide Name	Guide Sequence			Oligo Name	Oligo Ordered for Cloning
BFP_Guide1	CCAGGGGAAGGAAACCCAGG			NKCargo_1_BFP1_For	ACCGCCAGGGGAAGGAAGTCTTCATATGAAGACAACATGTG
BFP_Guide2	GCTTCCCCTTTCCTTCTGAT			NKCargo_2_BFP1_Rev	TAAACACATGTTGTCTTCATATGAAGACTTCCTTCCCCTGG
BFP_Guide3	CAACACTCCACACACAGTCA			NKCargo_3_BFP2_For	ACCGGCTTCCCCTTTAAGTCTTCATATGAAGACAAAAGGAAACCCAGGG
BFP_Guide4	CAACACAGAACAGAGTGAGG			NKCargo_4_BFP2_Rev	TAAACCCTGGGTTTCCTTTTGTCTTCATATGAAGACTTAAAGGGGAAGC
BFP_Guide5	TAAAAGCTTACCAAAGAAAG			NKCargo_5_BFP3_For	ACCGCAACACTCCACAAGTCTTCATATGAAGACAACTTTCCTTCTGATG
BFP_Guide6	TTAATTTAGTAAAATGCAAC			NKCargo_6_BFP3_Rev	TAAACATCAGAAGGAAAGTTGTCTTCATATGAAGACTTGTGGAGTGTTG
				NKCargo_7_BFP4_For	ACCGCAACACAGAACAAGTCTTCATATGAAGACAACCACACACAGTCAG
Targets mTag BFP2 first exon and intron				NKCargo_8_BFP4_Rev	TAAACTGACTGTGTGTGGTTGTCTTCATATGAAGACTTGTTCTGTGTTG
				NKCargo_9_BFP5_For	ACCGTAAAAGCTTACAAGTCTTCATATGAAGACAAGAACAGAGTGAGGG
				NKCargo_10_BFP5_Rev	TAAACCCTCACTCTGTTCTTGTCTTCATATGAAGACTTGTAAGCTTTTA
				NKCargo_11_BFP6_For	ACCGTTAATTTAGTAAAGTCTTCATATGAAGACAATTACCAAAGAAAGG
				NKCargo_12_BFP6_Rev	TAAACCTTTCTTTGGTAATTGTCTTCATATGAAGACTTTACTAAATTAA
				NKCargo_13_BFP7_For	ACCGTTTTTTTTCTAGAAGTCTTCATATGAAGACAAAGTAAAATGCAACG
				NKCargo_14_BFP7_Rev	TAAACGTTGCATTTTACTTTGTCTTCATATGAAGACTTCTAGAAAAAAAA
Neutral_Guide1	TACCTGGGTTATCGGCGGGG			NKCargo_15_Neutral1_For	ACCGTACCTGGGTTAAAGTCTTCATATGAAGACAACATGTG
Neutral_Guide2	GTTTACCGACGCAGGAAAGC			NKCargo_16_Neutral1_Rev	TAAACACATGTTGTCTTCATATGAAGACTTTAACCCAGGTA
Neutral_Guide3	CAATGGGATCATCTGGATAG			NKCargo_17_Neutral2_For	ACCGGTTTACCGACGAAGTCTTCATATGAAGACAAGTTATCGGCGGGGG
Neutral_Guide4	CTGCTGCTTTATGGTGTCAT			NKCargo_18_Neutral2_Rev	TAAACCCCCGCCGATAACTTGTCTTCATATGAAGACTTCGTCGGTAAAC
Neutral_Guide5	TGTTTTGATCGAATCGAAAG			NKCargo_19_Neutral3_For	ACCGCAATGGGATCAAAGTCTTCATATGAAGACAAGACGCAGGAAAGCG
Neutral_Guide6	GACGCCGATGATCAAAATCA			NKCargo_20_Neutral3_Rev	TAAACGCTTTCCTGCGTCTTGTCTTCATATGAAGACTTTGATCCCATTG
				NKCargo_21_Neutral4_For	ACCGCTGCTGCTTTATGGTAAGTCTTCATATGAAGACAAATCATCTGGATAGG
				NKCargo_22_Neutral4_Rev	TAAACCTATCCAGATGATTTGTCTTCATATGAAGACTTACCATAAAGCAGCAG
Targets Neutral insert				NKCargo_23_Neutral5_For	ACCGTGTTTTGATCGAAAAGTCTTCATATGAAGACAATGGTGTCATG
(also used as NT control in Ef1a lines)				NKCargo_24_Neutral5_Rev	TAAACATGACACCATTGTCTTCATATGAAGACTTTTCGATCAAAACA
				NKCargo_25_Neutral6_For	ACCGGACGCCGATGATCAAGTCTTCATATGAAGACAACGAATCGAAAGG
				NKCargo_26_Neutral6_Rev	TAAACCTTTCGATTCGTTGTCTTCATATGAAGACTTGATCATCGGCGTC
				NKCargo_27_Neutral7_For	ACCGTTTTTTTTCTAGAAGTCTTCATATGAAGACAAGATCAAAATCAG
				NKCargo_28_Neutral7_Rev	TAAACTGATTTTGATCTTGTCTTCATATGAAGACTTCTAGAAAAAAAA
Ef1a_Guide1	GGCACTTACCTGTGTTCTGG			NKCargo_29_Ef1a1_For	ACCGGGCACTTACCTAAGTCTTCATATGAAGACAACATGTG
Ef1a_Guide2	GGTGCCTAGAGAAGGTGGCG			NKCargo_30_Ef1a1_Rev	TAAACACATGTTGTCTTCATATGAAGACTTAGGTAAGTGCC
Ef1a_Guide3	AAGTAATTCAAGGCACGCAA			NKCargo_31_Ef1a2_For	ACCGGGTGCCTAGAGAAGTCTTCATATGAAGACAAACCTGTGTTCTGGG
Ef1a_Guide4	GGGAAAGTGATGTCGTGTAC			NKCargo_32_Ef1a2_Rev	TAAACCCAGAACACAGGTTTGTCTTCATATGAAGACTTCTCTAGGCACC
Ef1a_Guide5	GTTGCGAAAAAGAACGTTCA			NKCargo_33_Ef1a3_For	ACCGAAGTAATTCAAAAGTCTTCATATGAAGACAAAGAGAAGGTGGCGG
Ef1a_Guide6	ATACGGTTCTCCCCCACCCT			NKCargo_34_Ef1a3_Rev	TAAACCGCCACCTTCTCTTTGTCTTCATATGAAGACTTTTGAATTACTT
				NKCargo_35_Ef1a4_For	ACCGGGGAAAGTGATAAGTCTTCATATGAAGACAATCAAGGCACGCAAG
				NKCargo_36_Ef1a4_Rev	TAAACTTGCGTGCCTTGATTGTCTTCATATGAAGACTTATCACTTTCCC
Targets TSS of Ef1a				NKCargo_37_Ef1a5_For	ACCGGTTGCGAAAAAAGTCTTCATATGAAGACAATGATGTCGTGTACG
(also used as NT control in Neutral lines)				NKCargo_38_Ef1a5_Rev	TAAACGTACACGACATCATTGTCTTCATATGAAGACTTTTTTCGCAAC
				NKCargo_39_Ef1a6_For	ACCGATACGGTTCTCAAGTCTTCATATGAAGACAAAAAAAGAACGTTCAG
				NKCargo_40_Ef1a6_Rev	TAAACTGAACGTTCTTTTTTTGTCTTCATATGAAGACTTGAGAACCGTAT
				NKCargo_41_Ef1a7_For	ACCGTTTTTTTTCTAGAAGTCTTCATATGAAGACAATCTCCCCCACCCTG
				NKCargo_42_Ef1a7_Rev	TAAACAGGGTGGGGGAGATTGTCTTCATATGAAGACTTCTAGAAAAAAAA

### Sheet: Genotyping Primers
	Forward	Reverse
For LP_bw Inserts in For Direction	GCTTCGAGCAGACATGATAAGA	TTGAAGGCCAGAGGAGGATA
For LP_bw Inserts in Rev Direction	CCCTTCAGCCCTCATTCATAA	GATCCAAGAAACCCGCTAAGA
For LP_bw Inserts Full Sequence Confirmation	CGAGCTGAAGGTGAAGGTGA	GATCGTCAAGGCAGGAAGCT	*this genotyping only works using SuperFi II polymerase
For LP_ds Inserts in For Direction	AGAACCTCAAGATGCCTGGC	CTAGCCAGCTCTACGCAGTC
For LP_ds Inserts in Rev Direction	CATCGGCAATGAGTGTGTGTCA	GGCATCCCCGACTTCTTCAA
For SE deletion	AGGGACTCTCAACTACGGCT	CCTGCCTTTGTCTCCCGAAT
For SE deletion - WT allele confirmation	AGGGATGCACAGAGAAACCG	AGCTCAACCTTGGCCTTGTT
For Mpp8 KO confirmation	CCGTTCTGTGTGTCAATCCAG	ACAAGAGTTGAACAAAATCACCAGA
For Rad21 dTag	ACACGAATGTCCAGTCCCAG	TTCTGAGCTGCGGTGCATAG
For LP_bw Inserts wo/SV40PolyA in For Direction	CGCCAAGACCACATATAGATCC	ACACTTTATGCCTCACGCTATTA
For LP_bw Inserts wo/SV40PolyA in Rev Direction	CCCTTCAGCCCTCATTCATAA	GATCCAAGAAACCCGCTAAGA
For LP_bw Inserts w/Luciferase in For Direction	GCTTCGAGCAGACATGATAAGA	TTGAAGGCCAGAGGAGGATA
For LP_bw Inserts w/Luciferase in Rev Direction	GTTTCTTCTTCGAGTCCCTACAC	GCTTCGAGCAGACATGATAAGA
For validating eGFP tag	GTCCTGCTGGAGTTCGTGAC	AGAACGCTCGGCGCGTCTACTT
For validating mCherry tag	CGTGGAACAGTACGAACGCG	AGAACGCTCGGCGCGTCTACTT
For validating CTCF mutations in SCR -- Left Side	CTGCACGTCTGACCTTGAGT	cccgttgcgaaaaagaacgt
For validating CTCF mutations in SCR -- Right Side	GGAGGACAGACACATCGACC	TCCCAGAATCCTTGCCCCTA
For validation CTCF mutations in SCR after recombination	TGCACCACCATGTCCATCTC	AAGCTCTCCTCCAGCTCCTT

### Sheet: RT-qPCR Primers
	For	Rev
mCherry	gagatcaagcagaggctgaa	atggtgtagtcctcgttgtg
mTagBFP2	GGCGAAGAGCTGATTAAGGAG	ATTCTCATGGTCTGGGTGC
eGFP	GAGCTGAAGGGCATCGACTT	CTCGATGTTGTGGCGGATCT
Gapdh	CATCACTGCCACCCAGAAGACTG	ATGCCAGTGAGCTTCCCGTTCAG
Rpl13a	ACAGCCACTCTGGAGGAGAA	AGGCATGAGGCAAACAGTCT
Nascent BFP	TGGTTCTTCCATCTTCCCACAG	ATTCTCATGGTCTGGGTGCC
For_ds_0.5kb	TTT CAG GGC GTA CAC AGT CC	GCG AGG CCT TAG ACA TGT GA
For_ds_1kb	GCA TCT TGG CCC TTT GGG TA	TGT GGC TCC TCT CTG TCT CT
For_ds_5kb	TTCCTGGGGTCACTTCTCCA	AGGCTGAGGGGAAAACACAC
For_ds_10kb	GAGTCTCATGTAGCCCGAGC	TGTGTCCCTCTATCCCAGCA
Rev_ds_0.5kb	GCC GTC ATG GTT TAC ACA GC	ATC CCA CCA CCA AGC ATC TG
Rev_ds_2.5kb	TCC CCC TGT GCT GTA CCT AA	AGG GGT GGT GAG GGT ATG AA
Rev_ds_5kb	TCAGTACCGAGGCAGAGTTG	AAGTCTCACTCTTGTCGCCC
Rev_ds_10kb	AAGAAGAAGAAGAGCGGGGC	TTGTGAGCTGTGGTGTGGTT

### Sheet: ChIP-qPCR Primers
For H3K9me3 ChIP-qPCR
	For	Rev
Amplicon A	cgtccaggcacctcgattag	tcagtctccacccactcagt
Amplicon B	TCTTGGTTCCAGCTTTGCCT	CGCACATAATAAAGCCGCCC
Amplicon C	TGGTGTCTAAGGGCGAAGAG	GCTCCCTAGAATCGCTTCCC
Negative Control	ccccttcccagtttccgac	tcctccctgttccagagacg
Known Hush Target	AACGGTGCAGGTACAACACA	GTATGCATGCCTGGAGGTCT
For Rad21, Pol2 and dCas9 ChIP-qPCR
	For	Rev
Amplicon A	gcggggtaaactgggaaagt	cccgttgcgaaaaagaacgt
Amplicon B	cgtccaggcacctcgattag	tcagtctccacccactcagt
Amplicon C	CGAAGAGCTGATTAAGGAGAACG	AGGAAGGTTGAGCAGAATAGCC
Amplicon D	TCTTGGTTCCAGCTTTGCCT	CGCACATAATAAAGCCGCCC
Amplicon E	CAGTACCTGGGTTATCGGCG	ATCATCTGGATAGCGGCAGC
Positive Control_Rad21	cagctagttgtgagccttct	atgtatgtaAACAGTCCAGTG
Positive Control_Pol2	ccccttcccagtttccgac	tcctccctgttccagagacg
For CTCF ChIP qPCR
	For	Rev
Amplicon A	gcctttggggatagaagcga	tcctggatggaggaggatgg
Amplicon B	actcaccgcttcgaccaatt	ggaggtcttTtcgcagggtt
Positive Control	cagctagttgtgagccttct	atgtatgtaAACAGTCCAGTG
Negative Control	tgagacttgaggggactaagga	aactttccagagccacccag
